# A conserved cysteine–histidine–glutamate metal site identifies DUF501 (Rv1025), an essential uncharacterised protein family of *Mycobacterium tuberculosis*, as a candidate metalloenzyme and drug target

**DOI:** 10.64898/2026.08.31.746906

**Authors:** Christophe Guyeux

**Affiliations:** Femto-ST Institute, UMR 6174 CNRS, Université Marie et Louis Pasteur, Besançon, France

**Keywords:** *Mycobacterium tuberculosis*, drug target, DUF501, metalloenzyme, AlphaFold, protein family characterisation, dark proteome

## Abstract

A substantial fraction of the *Mycobacterium tuberculosis* proteome remains functionally uncharacterised. Rv1025, a 155-residue protein carrying the domain of unknown function DUF501 (Pfam PF04417), is essential by transposon mutagenesis and vulnerable by CRISPR interference, an attractive but neglected drug target, yet has never been functionally described. The family (4,370 proteins, no Gene Ontology term, no solved structure) is uncharacterised across all organisms and essential in three Actinobacterial genera. A Foldseek search of the AlphaFold model against complete structural databases finds no significant homolog, indicating a novel fold. The operon *eno*–*divIC* –*Rv1025* –*ppx2* is conserved across the Actinobacteria phylum, yet AlphaFold-Multimer finds no direct complex between Rv1025 and its neighbour DivIC. Instead, conservation across 8,700 homologous sequences reveals a near-invariant Cys113–His115–Glu59 cluster forming a pocket. Holo AlphaFold3 predictions with Zn, Fe and Mn confidently place a divalent metal on this triad at 2.25–2.47 Å; mutating the triad relocates the metal, and an independent backbone-geometry predictor recovers the same site, confirming specificity. The triad is universal across the family: present in all 1,472 near-complete bacterial sequences of the Pfam alignment, with no non-conservative substitution among the 2,228 sequences examined, a defining feature of bacterial DUF501 rather than a mycobacterial peculiarity. We propose that DUF501 is a metal-binding protein and candidate metalloenzyme, the first functional hypothesis for this family, whose conserved, essential metal pocket is a promising drug target. As the predictions build on a conservation-defined site within a fully computational study, they are supportive rather than proof of metal occupancy and warrant experimental validation.
