## Supplementary Table S1: Synteny across 63 reference genomes for "A conserved cysteine–histidine–glutamate metal site identifies DUF501 (Rv1025), an essential uncharacterised protein family of *Mycobacterium tuberculosis*, as a candidate metalloenzyme and drug target"

genome	clade	DUF501_detected	Rv1025_pident_pct	operon_4of4_intact	divIC_adjacent_to_Rv1025	gene_order
M_canettii(CP007299)	outgroup	yes	100	yes	yes	eno divIC Rv1025(DUF501) ppx2
M_bovis(NC_002945)	MTBC	yes	100	yes	yes	eno divIC Rv1025(DUF501) ppx2
M_asiaticum	NTM	yes	86	yes	yes	ppx2 Rv1025(DUF501) divIC eno
M_attenuatum	NTM	yes	82	yes	yes	ppx2 Rv1025(DUF501) divIC eno
M_avium	NTM	yes	86	yes	yes	eno divIC Rv1025(DUF501) ppx2
M_basiliense	NTM	yes	82	yes	yes	ppx2 Rv1025(DUF501) divIC eno
M_bouchedurhonense	NTM	yes	86	yes	yes	eno divIC Rv1025(DUF501) ppx2
M_celatum	NTM	yes	84	yes	yes	eno divIC Rv1025(DUF501) ppx2
M_colombiense	NTM	yes	86	yes	yes	ppx2 Rv1025(DUF501) divIC eno
M_cookii	NTM	yes	80	yes	yes	ppx2 Rv1025(DUF501) divIC eno
M_europaeum	NTM	yes	84	yes	yes	eno divIC Rv1025(DUF501) ppx2
M_florentinum	NTM	yes	84	yes	yes	eno divIC Rv1025(DUF501) ppx2
M_gallinarum	NTM	yes	80	yes	yes	ppx2 Rv1025(DUF501) divIC eno
M_genavense	NTM	yes	84	yes	yes	eno divIC Rv1025(DUF501) ppx2
M_gordonae	NTM	yes	83	yes	yes	ppx2 Rv1025(DUF501) divIC eno
M_hackensackense	NTM	yes	78	yes	yes	eno divIC Rv1025(DUF501) ppx2
M_heckeshornense	NTM	yes	75	yes	yes	eno divIC Rv1025(DUF501) ppx2
M_interjectum	NTM	yes	86	yes	yes	ppx2 Rv1025(DUF501) divIC eno
M_intracellulare	NTM	yes	85	yes	yes	eno divIC Rv1025(DUF501) ppx2
M_kansasii	NTM	yes	83	yes	yes	ppx2 Rv1025(DUF501) divIC eno
M_kyorinense	NTM	yes	83	yes	yes	eno divIC Rv1025(DUF501) ppx2
M_lentiflavum	NTM	yes	84	yes	yes	ppx2 Rv1025(DUF501) divIC eno
M_leprae	NTM	yes	85	yes	yes	eno divIC Rv1025(DUF501) ppx2
M_lepromatosis	NTM	yes	84	yes	yes	eno divIC Rv1025(DUF501) ppx2
M_liflandii	NTM	yes	89	yes	yes	ppx2 Rv1025(DUF501) divIC eno
M_malmoense	NTM	yes	85	yes	yes	ppx2 Rv1025(DUF501) divIC eno
M_mantenii	NTM	yes	86	yes	yes	eno divIC Rv1025(DUF501) ppx2
M_marinum	NTM	yes	89	yes	yes	ppx2 Rv1025(DUF501) divIC eno
M_marseillense	NTM	yes	85	yes	yes	eno divIC Rv1025(DUF501) ppx2
M_montefiorense	NTM	yes	83	yes	yes	ppx2 Rv1025(DUF501) divIC eno
M_paraffinicum	NTM	yes	84	yes	yes	ppx2 Rv1025(DUF501) divIC eno
M_paragordonae	NTM	yes	82	yes	yes	ppx2 Rv1025(DUF501) divIC eno
M_paraintracellulare	NTM	yes	85	yes	yes	eno divIC Rv1025(DUF501) ppx2
M_paraseoulense	NTM	yes	86	yes	yes	ppx2 Rv1025(DUF501) divIC eno
M_persicum	NTM	yes	83	yes	yes	ppx2 Rv1025(DUF501) divIC eno
M_pseudokansasii	NTM	yes	83	yes	yes	ppx2 Rv1025(DUF501) divIC eno
M_pseudoshottsii	NTM	yes	88	yes	yes	ppx2 Rv1025(DUF501) divIC eno
M_riyadhense	NTM	yes	86	yes	yes	ppx2 Rv1025(DUF501) divIC eno
M_saskatchewanense	NTM	yes	83	yes	yes	ppx2 Rv1025(DUF501) divIC eno
M_scrofulaceum	NTM	yes	84	yes	yes	ppx2 Rv1025(DUF501) divIC eno
M_seoulense	NTM	yes	87	yes	yes	ppx2 Rv1025(DUF501) divIC eno
M_shigaense	NTM	yes	84	yes	yes	ppx2 Rv1025(DUF501) divIC eno
M_shimoidei	NTM	yes	82	yes	yes	eno divIC Rv1025(DUF501) ppx2
M_simiae	NTM	yes	83	yes	yes	eno divIC Rv1025(DUF501) ppx2
M_syngnathidarum	NTM	yes	79	yes	yes	ppx2 Rv1025(DUF501) divIC eno
M_szulgai	NTM	yes	85	yes	yes	eno divIC Rv1025(DUF501) ppx2
M_timonense	NTM	yes	86	yes	yes	eno divIC Rv1025(DUF501) ppx2
M_triplex	NTM	yes	84	yes	yes	eno divIC Rv1025(DUF501) ppx2
M_ulcerans	NTM	yes	89	yes	yes	eno divIC Rv1025(DUF501) ppx2
M_xenopi	NTM	yes	78	yes	yes	ppx2 Rv1025(DUF501) divIC eno
Blongum_NCC2705	Bifidobacteriales	yes	51	yes	yes	ppx2 Rv1025(DUF501) divIC eno
Bsubtilis_168	control_Firmicutes	no		NA	NA	absent
Cacnes_KPA171202	Propionibacteriales	yes	58	yes	yes	eno divIC Rv1025(DUF501) ppx2
Cdiphtheriae_NCTC13129	Corynebacteriales	yes	57	yes	yes	eno divIC Rv1025(DUF501) ppx2
Cglutamicum_ATCC13032	Corynebacteriales	yes	59	yes	yes	eno divIC Rv1025(DUF501) ppx2
Ecoli_K12_MG1655	control_Proteobacteria	no		NA	NA	absent
Gbronchialis_DSM43247	Corynebacteriales	yes	68	yes	yes	eno divIC Rv1025(DUF501) ppx2
Mabscessus_ATCC19977	Mycobacteriaceae(rapid)	yes	83	yes	yes	eno divIC Rv1025(DUF501) ppx2
Mluteus_NCTC2665	Micrococcales	yes	59	yes	yes	eno divIC Rv1025(DUF501) ppx2
Nfarcinica_IFM10152	Corynebacteriales	yes	73	yes	yes	ppx2 Rv1025(DUF501) divIC eno
Rjostii_RHA1	Corynebacteriales	yes	76	yes	yes	eno divIC Rv1025(DUF501) ppx2
Scoelicolor_A3-2	Streptomycetales	yes	68	yes	yes	ppx2 Rv1025(DUF501) divIC eno
Tpaurometabola_DSM20162	Corynebacteriales	yes	69	yes	yes	ppx2 Rv1025(DUF501) divIC eno
