## Supplementary Table S2: Orthogonal metal-site prediction (BioMetAll) for "A conserved cysteine–histidine–glutamate metal site identifies DUF501 (Rv1025), an essential uncharacterised protein family of *Mycobacterium tuberculosis*, as a candidate metalloenzyme and drug target"

rank	residues	n_probes	radius_A	min_donor_dist_A	donor_detail	min_conservation_pct	verdict
1	CYS20 GLU24 HIS48	13	4.133	1.24	CYS20:SG=1.24;GLU24:OE2=7.02;HIS48:NE2=4.62	8	geometric decoy (NOT conserved)
2	CYS113 HIS115 GLU59	8	2.242	2.58	CYS113:SG=2.75;HIS115:ND1=3.33;GLU59:OE2=2.58	99	CONSERVED TRIAD (biologically relevant)
3	GLU86 GLU91 ASP93	1	0.000	4.33	GLU86:OE2=8.45;GLU91:OE1=8.02;ASP93:OD2=4.33	NA	weak/other
