## Supplementary Table S3: Pocket druggability scores for "A conserved cysteine–histidine–glutamate metal site identifies DUF501 (Rv1025), an essential uncharacterised protein family of *Mycobacterium tuberculosis*, as a candidate metalloenzyme and drug target"

pocket	drug_score	poc_score	volume_A3	alpha_spheres	min_dist_to_metal_donors_A	triad_residues_lining	is_metal_site
1	0.645	0.407	361.2	37	12.59	-
2	0.023	0.374	288.5	27	11.81	-
3	0.238	0.186	255.1	22	4.38	CYS113;HIS115	YES
4	0.060	0.119	267.6	21	11.60	-
5	0.000	0.119	280.9	19	16.46	-
6	0.000	0.118	204.4	16	16.82	-
7	0.001	0.072	269.6	15	7.97	-
