## Supplementary Table S4: Synteny null model (90 random blocks) for "A conserved cysteine–histidine–glutamate metal site identifies DUF501 (Rv1025), an essential uncharacterised protein family of *Mycobacterium tuberculosis*, as a candidate metalloenzyme and drug target"

block	genes	n_present	n_syntenic	syntenic_fraction
OPERON	Rv1023-Rv1024-Rv1025-Rv1026	11	11	1.000
Rv2628	Rv2628-Rv2629-Rv2630-Rv2631	0	0	NA
Rv3048c	Rv3048c-Rv3049c-Rv3050c-Rv3051c	7	0	0.000
Rv0913c	Rv0913c-Rv0914c-Rv0915c-Rv0916c	0	0	NA
Rv0415	Rv0415-Rv0416-Rv0417-Rv0418	3	2	0.667
Rv2245	Rv2245-Rv2246-Rv2247-Rv2248	7	0	0.000
Rv2431c	Rv2431c-Rv2432c-Rv2433c-Rv2434c	0	0	NA
Rv2476c	Rv2476c-Rv2477c-Rv2478c-Rv2481c	0	0	NA
Rv2945c	Rv2945c-Rv2946c-Rv2947c-Rv2948c	4	0	0.000
Rv1849	Rv1849-Rv1850-Rv1851-Rv1852	7	6	0.857
Rv0027	Rv0027-Rv0028-Rv0029-Rv0030	0	0	NA
Rv3118	Rv3118-Rv3119-Rv3120-Rv3121	3	0	0.000
Rv2872	Rv2872-Rv2873-Rv2874-Rv2875	0	0	NA
Rv1734c	Rv1734c-Rv1735c-Rv1735a-Rv1736c	0	0	NA
Rv1397c	Rv1397c-Rv1398c-Rv1399c-Rv1400c	0	0	NA
Rv3138	Rv3138-Rv3139-Rv3140-Rv3141	0	0	NA
Rv1382	Rv1382-Rv1383-Rv1384-Rv1385	6	6	1.000
Rv1558	Rv1558-Rv1559-Rv1560-Rv1561	0	0	NA
Rv1412	Rv1412-Rv1413-Rv1414-Rv1415	3	0	0.000
Rv1086	Rv1086-Rv1087-Rv1088-Rv1088a	0	0	NA
Rv3312A	Rv3312A-Rv3313c-Rv3314c-Rv3315c	1	0	0.000
Rv0173	Rv0173-Rv0174-Rv0175-Rv0176	0	0	NA
Rv1552	Rv1552-Rv1553-Rv1554-Rv1555	0	0	NA
Rv1206	Rv1206-Rv1207-Rv1208-Rv1209	4	3	0.750
Rv2585c	Rv2585c-Rv2586c-Rv2587c-Rv2588c	6	5	0.833
Rv2543	Rv2543-Rv2544-Rv2545-Rv2546	0	0	NA
Rv2900c	Rv2900c-Rv2901c-Rv2902c-Rv2903c	7	0	0.000
Rv0183	Rv0183-Rv0184-Rv0185-Rv0186	4	0	0.000
Rv3177	Rv3177-Rv3178-Rv3178a-Rv3179	0	0	NA
Rv3521	Rv3521-Rv3522-Rv3523-Rv3524	1	0	0.000
Rv3566A	Rv3566A-Rv3567c-Rv3568c-Rv3569c	0	0	NA
Rv1517	Rv1517-Rv1518-Rv1519-Rv1520	0	0	NA
Rv2758c	Rv2758c-Rv2759c-Rv2760c-Rv2761c	0	0	NA
Rv3856c	Rv3856c-Rv3857c-Rv3858c-Rv3859c	1	0	0.000
Rv2665	Rv2665-Rv2667-Rv2668-Rv2669	0	0	NA
Rv0287	Rv0287-Rv0288-Rv0289-Rv0290	1	0	0.000
Rv2610c	Rv2610c-Rv2611c-Rv2612c-Rv2613c	8	8	1.000
Rv0694	Rv0694-Rv0695-Rv0696-Rv0697	5	2	0.400
Rv2997	Rv2997-Rv2998-Rv2999-Rv3000	0	0	NA
Rv0663	Rv0663-Rv0664-Rv0665-Rv0666	0	0	NA
Rv1905c	Rv1905c-Rv1906c-Rv1907c-Rv1908c	0	0	NA
Rv2832c	Rv2832c-Rv2833c-Rv2834c-Rv2835c	6	3	0.500
Rv2819c	Rv2819c-Rv2820c-Rv2821c-Rv2822c	0	0	NA
Rv1331	Rv1331-Rv1332-Rv1333-Rv1334	6	4	0.667
Rv3378c	Rv3378c-Rv3379c-Rv3382c-Rv3383c	0	0	NA
Rv1296	Rv1296-Rv1297-Rv1298-Rv1299	11	6	0.545
Rv0863	Rv0863-Rv0864-Rv0865-Rv0866	7	3	0.429
Rv3882c	Rv3882c-Rv3883c-Rv3884c-Rv3885c	1	0	0.000
Rv3607c	Rv3607c-Rv3608c-Rv3609c-Rv3610c	11	9	0.818
Rv1292	Rv1292-Rv1293-Rv1294-Rv1295	9	6	0.667
Rv2222c	Rv2222c-Rv2223c-Rv2224c-Rv2224d	5	1	0.200
Rv0367c	Rv0367c-Rv0368c-Rv0369c-Rv0370c	0	0	NA
Rv0445c	Rv0445c-Rv0446c-Rv0447c-Rv0448c	3	3	1.000
Rv0649	Rv0649-Rv0650-Rv0651-Rv0652	0	0	NA
Rv2454c	Rv2454c-Rv2455c-Rv2456c-Rv2457c	0	0	NA
Rv1579c	Rv1579c-Rv1580c-Rv1581c-Rv1582c	0	0	NA
Rv2183c	Rv2183c-Rv2184c-Rv2185c-Rv2186c	3	3	1.000
Rv0049	Rv0049-Rv0050-Rv0051-Rv0052	4	0	0.000
Rv2965c	Rv2965c-Rv2966c-Rv2967c-Rv2968c	9	0	0.000
Rv2215	Rv2215-Rv2216-Rv2217-Rv2218	10	5	0.500
Rv3086	Rv3086-Rv3087-Rv3088-Rv3089	6	0	0.000
Rv3159c	Rv3159c-Rv3160c-Rv3161c-Rv3162c	0	0	NA
Rv1788	Rv1788-Rv1789-Rv1790-Rv1791	0	0	NA
Rv0014c	Rv0014c-Rv0015c-Rv0016c-Rv0017c	11	10	0.909
Rv0725c	Rv0725c-Rv0726c-Rv0727c-Rv0728c	4	0	0.000
Rv0431	Rv0431-Rv0432-Rv0433-Rv0434	2	0	0.000
Rv3199c	Rv3199c-Rv3200c-Rv3201c-Rv3202c	9	6	0.667
Rv3782	Rv3782-Rv3783-Rv3784-Rv3785	0	0	NA
Rv0003	Rv0003-Rv0004-Rv0005-Rv0006	11	7	0.636
Rv0455c	Rv0455c-Rv0456c-Rv0456A-Rv0456B	0	0	NA
Rv3419c	Rv3419c-Rv3420c-Rv3421c-Rv3422c	8	7	0.875
Rv3898c	Rv3898c-Rv3899c-Rv3900c-Rv3901c	0	0	NA
Rv2197c	Rv2197c-Rv2198c-Rv2199c-Rv2200c	1	1	1.000
Rv3147	Rv3147-Rv3148-Rv3149-Rv3150	7	7	1.000
Rv0507	Rv0507-Rv0508-Rv0509-Rv0510	9	0	0.000
Rv0670	Rv0670-Rv0671-Rv0672-Rv0673	1	0	0.000
Rv2177c	Rv2177c-Rv2178c-Rv2179c-Rv2180c	3	0	0.000
Rv2496c	Rv2496c-Rv2497c-Rv2498c-Rv2499c	5	0	0.000
Rv2839c	Rv2839c-Rv2840c-Rv2841c-Rv2842c	8	8	1.000
Rv2934	Rv2934-Rv2935-Rv2936-Rv2937	4	0	0.000
Rv3703c	Rv3703c-Rv3704c-Rv3705c-Rv3705A	0	0	NA
Rv2133c	Rv2133c-Rv2134c-Rv2135c-Rv2136c	8	5	0.625
Rv1859	Rv1859-Rv1860-Rv1861-Rv1862	0	0	NA
Rv1388	Rv1388-Rv1389-Rv1390-Rv1391	9	9	1.000
Rv0084	Rv0084-Rv0085-Rv0086-Rv0087	0	0	NA
Rv2595	Rv2595-Rv2596-Rv2597-Rv2598	1	0	0.000
Rv0125	Rv0125-Rv0126-Rv0127-Rv0128	1	0	0.000
Rv0973c	Rv0973c-Rv0974c-Rv0975c-Rv0976c	6	5	0.833
Rv2752c	Rv2752c-Rv2753c-Rv2754c-Rv2756c	1	0	0.000
Rv2377c	Rv2377c-Rv2378c-Rv2379c-Rv2380c	4	0	0.000
Rv0993	Rv0993-Rv0994-Rv0995-Rv0996	6	6	1.000
