## Supplementary Table S5: Pocket residue conservation for "A conserved cysteine–histidine–glutamate metal site identifies DUF501 (Rv1025), an essential uncharacterised protein family of *Mycobacterium tuberculosis*, as a candidate metalloenzyme and drug target"

set	n_residues	residues	mean_conservation_pct	empirical_p_vs_random
pocket1_druggable	14	6;8;9;10;11;13;28;30;34;38;39;40;41;45	74.1	0.0046
pocket3_metal_site	9	41;42;44;45;46;52;113;115;116	77.7	0.0071
whole_protein_background	155	-	54.1	-
