## Supplementary Table S6: Near-invariant residue clusters for "A conserved cysteine–histidine–glutamate metal site identifies DUF501 (Rv1025), an essential uncharacterised protein family of *Mycobacterium tuberculosis*, as a candidate metalloenzyme and drug target"

cluster	n	residues	mean_RSA	burial	contains_triad	overlap_pocket1	overlap_pocket3	interpretation
1	20	23;25;27;32;37;39;41;42;59;92;105;106;112;113;114;115;122;125;132;154	0.18	enfoui	59;113;115	39;41	41;42;113;115	site métal (connu)
2	3	6;7;8	0.49	exposé	-	6;8	-	PATCH DE SURFACE conservé — site d'interaction candidat
