## Supplementary Table S7: Henikoff-weighted conservation for "A conserved cysteine–histidine–glutamate metal site identifies DUF501 (Rv1025), an essential uncharacterised protein family of *Mycobacterium tuberculosis*, as a candidate metalloenzyme and drug target"

set	n	mean_unweighted	mean_henikoff	p_henikoff	in_PF04417_domain
Poche 1 (druggable)	14	74.1	66.5	0.0111	8/14
Poche 3 (site métal)	9	77.7	71.7	0.0090	9/9
triade métal	3	99.5	96.4	0.0002	3/3
patch exposé 6-7-8	3	95.2	91.8	0.0022	0/3
whole_protein_background	155	54.1	50.5	-	-
