## Supplementary Table S8: Pocket coupling analysis for "A conserved cysteine–histidine–glutamate metal site identifies DUF501 (Rv1025), an essential uncharacterised protein family of *Mycobacterium tuberculosis*, as a candidate metalloenzyme and drug target"

analyse	mesure	observe	attendu_sous_null	p
A. contacts vs repli	paires eloignees dans le top-155	16/155	112/155	6.0e-59
B. interface	RSA des residus non expliques	0.24	0.27	0.838
C. puissance	couplage max, decile le plus conserve	1.23	1.70	0.1015
D. poche1 x poche3	APC moyen inter-poches	-0.013	-0.038	0.2324
