## Supplementary Table S10: DUF501 in eukaryotic sequences for "A conserved cysteine–histidine–glutamate metal site identifies DUF501 (Rv1025), an essential uncharacterised protein family of *Mycobacterium tuberculosis*, as a candidate metalloenzyme and drug target"

sequence	accession	domaine	longueur	motif_E59_C113_H115	identite_Rv1025_%
A0A1Y1WPY2_9FUNG/57-180	A0A1Y1WPY2	Eukaryota	124	ECH	50.8
A0A1Y1V0F2_9FUNG/41-164	A0A1Y1V0F2	Eukaryota	124	ECH	50.0
A0A1Y1V0X5_9FUNG/58-181	A0A1Y1V0X5	Eukaryota	124	ECH	50.0
A0A9N8E898_9STRA/231-379	A0A9N8E898	Eukaryota	149	ECH	40.0
A0AAD8Y377_9STRA/251-410	A0AAD8Y377	Eukaryota	160	ECH	39.3
A0A485L0L8_9STRA/69-215	A0A485L0L8	Eukaryota	147	ECH	37.4
B8CC62_THAPS/279-441	B8CC62	Eukaryota	163	ECH	37.0
A0A024G9M3_9STRA/39-186	A0A024G9M3	Eukaryota	148	ECH	35.1
A0AAD3CV09_9STRA/112-296	A0AAD3CV09	Eukaryota	185	ECH	35.0
A0A8J6C647_DIALT/35-187	A0A8J6C647	Eukaryota	153	ECH	34.9
A0A6G0WVN6_9STRA/69-214	A0A6G0WVN6	Eukaryota	146	ECH	34.8
A0A8J2ST05_9STRA/52-182	A0A8J2ST05	Eukaryota	131	ECH	34.5
T0RLE0_SAPDV/62-208	T0RLE0	Eukaryota	147	ECH	34.5
A0A067CIQ7_SAPPC/65-211	A0A067CIQ7	Eukaryota	147	ECH	33.6
B7FZ01_PHATC/127-302	B7FZ01	Eukaryota	176	ECH	33.6
A0A1W0AC20_9STRA/63-209	A0A1W0AC20	Eukaryota	147	ECH	33.0
A0AAD2PVL0_9STRA/134-333	A0AAD2PVL0	Eukaryota	200	ECH	33.0
A0A024TNQ5_9STRA/68-214	A0A024TNQ5	Eukaryota	147	ECH	32.8
A0A1V9Z5R7_ACHHY/64-210	A0A1V9Z5R7	Eukaryota	147	ECH	32.7
A0A9W5T8J3_BABOV/504-619	A0A9W5T8J3	Eukaryota	116	-CH	32.6
A0A1E7FHM1_9STRA/151-337	A0A1E7FHM1	Eukaryota	187	ECH	32.0
M4BYE9_HYAAE/46-189	M4BYE9	Eukaryota	144	ECH	31.9
A0A1Z5K406_FISSO/107-278	A0A1Z5K406	Eukaryota	172	ECH	31.9
A0AAD3CTX2_9STRA/60-228	A0AAD3CTX2	Eukaryota	169	ECH	31.7
A0AAD8Y1T9_9STRA/144-328	A0AAD8Y1T9	Eukaryota	185	ECH	31.6
A0A3R7HVX3_9STRA/53-199	A0A3R7HVX3	Eukaryota	147	ECH	31.6
A0A448ZFV9_9STRA/208-437	A0A448ZFV9	Eukaryota	230	ECH	31.5
A0A1D3CV76_9EIME/460-583	A0A1D3CV76	Eukaryota	124	E--	31.3
A0A225VD34_9STRA/48-193	A0A225VD34	Eukaryota	146	ECH	31.2
F0VAI8_NEOCL/208-364	F0VAI8	Eukaryota	157	E--	31.2
A0A6A3MUS4_9STRA/57-203	A0A6A3MUS4	Eukaryota	147	ECH	31.0
A0A6A3EY96_9STRA/57-203	A0A6A3EY96	Eukaryota	147	ECH	31.0
A0A8T1W2Z0_9STRA/49-194	A0A8T1W2Z0	Eukaryota	146	ECH	31.0
A0A1Z5JA01_FISSO/109-280	A0A1Z5JA01	Eukaryota	172	ECH	31.0
A0AAD9G490_9STRA/48-194	A0AAD9G490	Eukaryota	147	ECH	31.0
A0A812SID3_9DINO/226-367	A0A812SID3	Eukaryota	142	ECH	30.8
A0A2A9M7T6_9APIC/291-444	A0A2A9M7T6	Eukaryota	154	E--	30.8
C1ECF1_MICCC/83-248	C1ECF1	Eukaryota	166	ECH	30.5
A0A9K3PP58_9STRA/176-305	A0A9K3PP58	Eukaryota	130	E--	30.1
D0NKV2_PHYIT/47-194	D0NKV2	Eukaryota	148	ECH	30.1
A0A833W5L3_PHYIN/47-194	A0A833W5L3	Eukaryota	148	ECH	30.1
A0A2P4Y3U7_9STRA/46-192	A0A2P4Y3U7	Eukaryota	147	ECH	30.1
A0A8T1WVM5_9STRA/51-197	A0A8T1WVM5	Eukaryota	147	ECH	29.9
U6GA88_EIMAC/249-361	U6GA88	Eukaryota	113	E--	29.9
V9FNE8_PHYNI/48-194	V9FNE8	Eukaryota	147	ECH	29.8
H3HCG6_PHYRM/30-175	H3HCG6	Eukaryota	146	ECH	29.8
A0A9W7F214_9STRA/221-369	A0A9W7F214	Eukaryota	149	ECH	29.7
A0A061J860_TRYRA/29-175	A0A061J860	Eukaryota	147	ECH	29.6
A0A3R7L3I4_9TRYP/29-173	A0A3R7L3I4	Eukaryota	145	ECH	29.6
A0A329RZZ6_9STRA/51-197	A0A329RZZ6	Eukaryota	147	ECH	29.6
A0A8J5M6Y4_9STRA/51-197	A0A8J5M6Y4	Eukaryota	147	ECH	29.6
A0A8J2S4W0_9STRA/79-228	A0A8J2S4W0	Eukaryota	150	ECH	29.6
A0A422N2V1_TRYRA/29-173	A0A422N2V1	Eukaryota	145	ECH	29.6
A4SB46_OSTLU/68-222	A4SB46	Eukaryota	155	ECH	29.5
A4SAH6_OSTLU/38-208	A4SAH6	Eukaryota	171	ECH	29.4
G4ZX89_PHYSP/53-198	G4ZX89	Eukaryota	146	ECH	28.9
A0A0G4GKB7_VITBC/134-268	A0A0G4GKB7	Eukaryota	135	ECH	28.8
W7TTH5_9STRA/118-255	W7TTH5	Eukaryota	138	ECH	28.7
A0A0P1A8J7_PLAHL/51-197	A0A0P1A8J7	Eukaryota	147	ECH	28.7
K2MEG4_TRYCR/29-173	K2MEG4	Eukaryota	145	ECH	28.7
B7FYF2_PHATC/92-283	B7FYF2	Eukaryota	192	ECH	28.7
A0A448ZKR0_9STRA/69-214	A0A448ZKR0	Eukaryota	146	E--	28.4
A0A9N8EKR1_9STRA/67-257	A0A9N8EKR1	Eukaryota	191	ECH	28.3
A0A9P1DTS0_9DINO/67-210	A0A9P1DTS0	Eukaryota	144	ECH	28.2
A0A096PAX5_OSTTA/19-177	A0A096PAX5	Eukaryota	159	ECH	28.2
A0A976FR31_BRELC/50-196	A0A976FR31	Eukaryota	147	ECH	28.1
A0AAD9DHG2_9STRA/66-237	A0AAD9DHG2	Eukaryota	172	ECH	27.8
A0A9K3KWR1_9STRA/196-345	A0A9K3KWR1	Eukaryota	150	E--	27.7
A0A2C6L2K9_9APIC/550-663	A0A2C6L2K9	Eukaryota	114	E--	27.7
A0AAD2GC12_9STRA/48-218	A0AAD2GC12	Eukaryota	171	ECH	27.6
A0A0S4KPJ4_BODSA/39-180	A0A0S4KPJ4	Eukaryota	142	ECH	27.4
A0A0D3JLZ0_EMIH1/81-263	A0A0D3JLZ0	Eukaryota	183	ECH	27.3
A0A0D3KZC9_EMIH1/81-263	A0A0D3KZC9	Eukaryota	183	ECH	27.3
A0A8J5XFE8_DIALT/100-242	A0A8J5XFE8	Eukaryota	143	ECH	27.1
A0A9W7CHG9_9STRA/197-347	A0A9W7CHG9	Eukaryota	151	ECH	27.0
Q4DED9_TRYCC/29-173	Q4DED9	Eukaryota	145	ECH	27.0
C1EGC9_MICCC/102-314	C1EGC9	Eukaryota	213	ECH	27.0
Q4CZW9_TRYCC/29-173	Q4CZW9	Eukaryota	145	ECH	27.0
A0A813HLF5_POLGL/85-231	A0A813HLF5	Eukaryota	147	ECH	26.9
A0A0N0DX18_LEPPY/35-177	A0A0N0DX18	Eukaryota	143	ECH	26.7
A0AAD8Y711_9STRA/12-138	A0AAD8Y711	Eukaryota	127	ECH	26.6
A0A9W7GL09_9STRA/128-285	A0A9W7GL09	Eukaryota	158	ECH	26.5
A0A9N8DX47_9STRA/58-207	A0A9N8DX47	Eukaryota	150	ECH	26.5
K0SY20_THAOC/684-822	K0SY20	Eukaryota	139	ECH	26.4
A0AAD7XP85_9STRA/59-197	A0AAD7XP85	Eukaryota	139	ECH	26.3
A0A9N8EZL3_9STRA/78-228	A0A9N8EZL3	Eukaryota	151	ECH	26.1
A0A8J2S7V2_9STRA/58-196	A0A8J2S7V2	Eukaryota	139	ECH	25.9
D8LLL9_ECTSI/5-144	D8LLL9	Eukaryota	140	ECH	25.9
A0A1Z5K273_FISSO/57-217	A0A1Z5K273	Eukaryota	161	ECH	25.8
Q4Q2H2_LEIMA/36-178	Q4Q2H2	Eukaryota	143	ECH	25.6
Q580D1_TRYB2/23-168	Q580D1	Eukaryota	146	ECH	25.6
A4IAD9_LEIIN/36-178	A4IAD9	Eukaryota	143	ECH	25.6
A0A1X0PAX3_9TRYP/29-173	A0A1X0PAX3	Eukaryota	145	ECH	25.4
A0AAD3DF44_9STRA/19-164	A0AAD3DF44	Eukaryota	146	ECH	24.4
A0AAD2CGX9_9STRA/76-225	A0AAD2CGX9	Eukaryota	150	ECH	24.3
F0YD16_AURAN/65-208	F0YD16	Eukaryota	144	ECH	23.9
A0A7G2C5F5_9TRYP/33-176	A0A7G2C5F5	Eukaryota	144	ECH	23.9
A0A1E7F370_9STRA/16-194	A0A1E7F370	Eukaryota	179	ECH	23.6
C1MVM0_MICPC/164-316	C1MVM0	Eukaryota	153	ECH	22.5
S9TXE0_9TRYP/63-206	S9TXE0	Eukaryota	144	ECH	21.6
A0AA88KMG9_NAELO/131-247	A0AA88KMG9	Eukaryota	117	E--	20.6
A0A6A5CBS0_NAEFO/58-170	A0A6A5CBS0	Eukaryota	113	E--	18.4
